# MatriSpace: Identification and visualization of spatially resolved ECM gene expression patterns in health and disease

**DOI:** 10.64898/2026.04.26.720198

**Authors:** Ayomide Oshinjo, Daiqing Chen, Petar Petrov, Valerio Izzi, Alexandra Naba

## Abstract

The extracellular matrix (ECM) is a highly dynamic network of proteins forming the structural organizer of all tissues. Different cell populations contribute to the assembly of the 150+ proteins of a functional ECM. In addition, different ECM subtypes, supporting distinct cellular functions, are found in every organ. Spatial transcriptomics (ST) provides a unique, yet untapped, opportunity to identify which cell populations contribute to ECM production with spatial context. Applied to healthy and diseased samples, this method can identify ECM changes that could be exploited for therapeutic purposes. Here, we introduce MatriSpace, a computational framework to mine ST datasets with a focus on ECM genes. MatriSpace offers two operating modes: researchers can either upload their own ST datasets or explore a large collection of public datasets. Upon analysis, MatriSpace returns spatially resolved maps of matrisome gene expression in relation to cell populations, at multiple levels: from single-gene analysis to tissue niches and functional ECM units. MatriSpace is available as an R package and an online Shiny App (https://matrinet.shinyapps.io/matrispace), making it accessible to all users regardless of their level of expertise.

**Graphical abstract:** 

**KEY POINTS:**

- MatriSpace is a computational framework to interrogate ECM gene expression in spatial transcriptomic datasets.
- Researchers can upload their own spatial transcriptomic datasets for processing by MatriSpace.
- Researchers can interrogate a vast collection of public datasets of healthy and diseased tissues through MatriSpace.
- MatriSpace can identify, quantify, and interpret spatial expression patterns of matrisome genes, gene sets, and niches.
- MatriSpace can uncover regional coordinations of matrisome components and their relationships with non-matrisome genes, such as matrisome receptors.
