## Supplemental Table S2 for "MatriSpace: Identification and visualization of spatially resolved ECM gene expression patterns in health and disease"

### Sheet: A. Matrisome gene categories
Glycoproteins		Collagens		Proteoglycans		ECM-affiliated		ECM Regulators		Secreted Factors
ABI3BP		COL10A1		ACAN		ANXA1		A2M		AMH
ADIPOQ		COL11A1		ASPN		ANXA10		A2ML1		ANGPT1
AEBP1		COL11A2		BCAN		ANXA11		ADAM10		ANGPT2
AGRN		COL12A1		BGN		ANXA13		ADAM11		ANGPT4
AMBN		COL13A1		CHAD		ANXA2		ADAM12		ANGPTL1
AMELX		COL14A1		CHADL		ANXA3		ADAM15		ANGPTL2
AMELY		COL15A1		DCN		ANXA4		ADAM17		ANGPTL3
ANOS1		COL16A1		EPYC		ANXA5		ADAM18		ANGPTL4
BGLAP		COL17A1		ESM1		ANXA6		ADAM19		ANGPTL5
BMPER		COL18A1		FMOD		ANXA7		ADAM2		ANGPTL6
BSPH1		COL19A1		HAPLN1		ANXA8		ADAM20		ANGPTL7
CCN1		COL1A1		HAPLN2		ANXA8L1		ADAM21		AREG
CCN2		COL1A2		HAPLN3		ANXA9		ADAM22		ARTN
CCN3		COL20A1		HAPLN4		C1QA		ADAM23		BDNF
CCN4		COL21A1		HSPG2		C1QB		ADAM28		BMP10
CCN5		COL22A1		IMPG1		C1QC		ADAM29		BMP15
CCN6		COL23A1		IMPG2		C1QL1		ADAM30		BMP2
CDCP2		COL24A1		KERA		C1QL2		ADAM32		BMP3
CILP		COL25A1		LUM		C1QL3		ADAM33		BMP4
CILP2		COL26A1		NCAN		C1QL4		ADAM7		BMP5
COCH		COL27A1		NYX		C1QTNF1		ADAM8		BMP6
COLQ		COL28A1		OGN		C1QTNF2		ADAM9		BMP7
COMP		COL2A1		OMD		C1QTNF3		ADAMDEC1		BMP8A
CRELD1		COL3A1		OPTC		C1QTNF4		ADAMTS1		BMP8B
CRELD2		COL4A1		PODN		C1QTNF5		ADAMTS10		BRINP2
CRIM1		COL4A2		PODNL1		C1QTNF6		ADAMTS12		BRINP3
CRISPLD1		COL4A3		PRELP		C1QTNF7		ADAMTS13		BTC
CRISPLD2		COL4A4		PRG2		C1QTNF8		ADAMTS14		C1QTNF9B
CTHRC1		COL4A5		PRG3		C1QTNF9		ADAMTS15		CBLN1
DMBT1		COL4A6		PRG4		CD209		ADAMTS16		CBLN2
DMP1		COL5A1		SPOCK1		CLC		ADAMTS17		CBLN3
DPT		COL5A2		SPOCK2		CLEC10A		ADAMTS18		CBLN4
DSPP		COL5A3		SPOCK3		CLEC11A		ADAMTS19		CCBE1
ECM1		COL6A1		SRGN		CLEC12A		ADAMTS2		CCL1
ECM2		COL6A2		VCAN		CLEC12B		ADAMTS20		CCL11
EDIL3		COL6A3				CLEC14A		ADAMTS3		CCL13
EFEMP1		COL6A5				CLEC17A		ADAMTS4		CCL14
EFEMP2		COL6A6				CLEC18A		ADAMTS5		CCL15
EGFLAM		COL7A1				CLEC18B		ADAMTS6		CCL16
ELN		COL8A1				CLEC18C		ADAMTS7		CCL17
ELSPBP1		COL8A2				CLEC19A		ADAMTS8		CCL18
EMID1		COL9A1				CLEC1A		ADAMTS9		CCL19
EMILIN1		COL9A2				CLEC1B		ADAMTSL1		CCL2
EMILIN2		COL9A3				CLEC2A		ADAMTSL2		CCL20
EMILIN3						CLEC2B		ADAMTSL3		CCL21
EYS						CLEC2D		ADAMTSL4		CCL22
FBLN1						CLEC2L		ADAMTSL5		CCL23
FBLN2						CLEC3A		AGT		CCL24
FBLN5						CLEC3B		AMBP		CCL25
FBLN7						CLEC4A		ASTL		CCL26
FBN1						CLEC4C		BMP1		CCL27
FBN2						CLEC4D		C17orf58		CCL28
FBN3						CLEC4E		CD109		CCL3
FGA						CLEC4F		CELA1		CCL3L3
FGB						CLEC4G		CELA2A		CCL4
FGG						CLEC4M		CELA2B		CCL4L1
FGL1						CLEC5A		CELA3A		CCL4L2
FGL2						CLEC6A		CELA3B		CCL5
FN1						CLEC7A		CPAMD8		CCL7
FNDC1						CLEC9A		CPN2		CCL8
FNDC7						COLEC10		CST1		CFC1
FNDC8						COLEC11		CST11		CFC1B
FRAS1						COLEC12		CST2		CHRD
GAS6						CSPG4		CST3		CHRDL1
GLDN						CSPG5		CST4		CHRDL2
HMCN1						ELFN1		CST5		CLCF1
HMCN2						ELFN2		CST6		CNTF
IBSP						EMCN		CST7		CRHBP
IGFALS						FCN1		CST8		CRLF1
IGFBP1						FCN2		CST9		CRLF3
IGFBP2						FCN3		CST9L		CRNN
IGFBP3						FREM1		CSTA		CSF1
IGFBP4						FREM2		CSTB		CSF2
IGFBP5						FREM3		CSTL1		CSF3
IGFBP6						GPC1		CTSA		CSH1
IGFBP7						GPC2		CTSB		CSH2
IGFBPL1						GPC3		CTSC		CSHL1
IGSF10						GPC4		CTSD		CTF1
INTS6L						GPC5		CTSE		CX3CL1
KCP						GPC6		CTSF		CXCL1
LAMA1						GREM1		CTSG		CXCL10
LAMA2						GRIFIN		CTSH		CXCL11
LAMA3						HPX		CTSK		CXCL12
LAMA4						ITLN1		CTSL		CXCL13
LAMA5						ITLN2		CTSO		CXCL14
LAMB1						LGALS1		CTSS		CXCL2
LAMB2						LGALS12		CTSV		CXCL3
LAMB3						LGALS13		CTSW		CXCL5
LAMB4						LGALS14		CTSZ		CXCL6
LAMC1						LGALS16		EGLN1		CXCL8
LAMC2						LGALS2		EGLN2		CXCL9
LAMC3						LGALS3		EGLN3		DHH
LGI1						LGALS4		ELANE		EBI3
LGI2						LGALS7		F10		EDA
LGI3						LGALS8		F12		EGF
LGI4						LGALS9		F13A1		EGFL6
LRG1						LGALS9B		F13B		EGFL7
LTBP1						LGALS9C		F2		EGFL8
LTBP2						LGALSL		F7		EPGN
LTBP3						LMAN1		F9		EPO
LTBP4						LMAN1L		FAM20A		EREG
MATN1						MBL2		FAM20B		FASLG
MATN2						MUC1		FAM20C		FGF1
MATN3						MUC12		HABP2		FGF10
MATN4						MUC13		HMSD		FGF11
MEPE						MUC15		HPSE		FGF12
MFAP1						MUC16		HPSE2		FGF13
MFAP2						MUC17		HRG		FGF14
MFAP3						MUC19		HTRA1		FGF16
MFAP4						MUC2		HTRA3		FGF17
MFAP5						MUC20		HTRA4		FGF18
MFGE8						MUC21		HYAL1		FGF19
MGP						MUC22		HYAL2		FGF2
MMRN1						MUC3A		HYAL3		FGF20
MMRN2						MUC4		HYAL4		FGF21
MXRA5						MUC5AC		ITIH1		FGF22
NDNF						MUC5B		ITIH2		FGF23
NELL1						MUC6		ITIH3		FGF3
NELL2						MUC7		ITIH4		FGF4
NID1						MUC8		ITIH5		FGF5
NID2						MUCL1		ITIH6		FGF6
NPNT						OPRPN		KAZALD1		FGF7
NTN1						OVGP1		KNG1		FGF8
NTN3						PARM1		KY		FGF9
NTN4						PLXDC1		LOX		FGFBP1
NTN5						PLXDC2		LOXL1		FGFBP2
NTNG1						PLXNA1		LOXL2		FGFBP3
NTNG2						PLXNA2		LOXL3		FLG
OIT3						PLXNA3		LOXL4		FLG2
OTOG						PLXNA4		LPA		FLT3LG
OTOL1						PLXNB1		MASP1		FRZB
PAPLN						PLXNB2		MASP2		FST
PCOLCE						PLXNB3		MEP1A		FSTL1
PCOLCE2						PLXNC1		MEP1B		FSTL3
POMZP3						PLXND1		MMP1		GDF1
POSTN						REG1A		MMP10		GDF10
PXDN						REG1B		MMP11		GDF11
PXDNL						REG3A		MMP12		GDF15
RELN						REG3G		MMP13		GDF2
RSPO1						REG4		MMP14		GDF3
RSPO2						SDC1		MMP15		GDF5
RSPO3						SDC2		MMP16		GDF6
RSPO4						SDC3		MMP17		GDF7
SBSPON						SDC4		MMP19		GDF9
SLIT1						SEMA3A		MMP2		GDNF
SLIT2						SEMA3B		MMP20		GH1
SLIT3						SEMA3C		MMP21		GH2
SMOC1						SEMA3D		MMP23B		HBEGF
SMOC2						SEMA3E		MMP24		HCFC1
SNED1						SEMA3F		MMP25		HCFC2
SPARC						SEMA3G		MMP26		HGF
SPARCL1						SEMA4A		MMP27		HGFAC
SPON1						SEMA4B		MMP28		HHIP
SPON2						SEMA4C		MMP3		HRNR
SPP1						SEMA4D		MMP7		IFNA1
SRPX						SEMA4F		MMP8		IFNA10
SRPX2						SEMA4G		MMP9		IFNA13
SSPOP						SEMA5A		NGLY1		IFNA14
SVEP1						SEMA5B		OGFOD1		IFNA16
TECTA						SEMA6A		OGFOD2		IFNA17
TECTB						SEMA6B		P3H1		IFNA2
TGFBI						SEMA6C		P3H2		IFNA21
THBS1						SEMA6D		P3H3		IFNA4
THBS2						SEMA7A		P4HA1		IFNA5
THBS3						SFTA2		P4HA2		IFNA6
THBS4						SFTA3		P4HA3		IFNA7
THSD4						SFTPA1		P4HTM		IFNA8
TINAG						SFTPA2		PAMR1		IFNB1
TINAGL1						SFTPB		PAPPA		IFNE
TNC						SFTPC		PAPPA2		IFNG
TNFAIP6						SFTPD		PCSK5		IFNK
TNN								PCSK6		IFNW1
TNR								PI3		IGF1
TNXB								PLAT		IGF2
TSKU								PLAU		IHH
TSPEAR								PLG		IL10
VIT								PLOD1		IL11
VTN								PLOD2		IL12A
VWA1								PLOD3		IL12B
VWA2								PRSS1		IL13
VWA3A								PRSS12		IL15
VWA3B								PRSS2		IL16
VWA5A								PRSS3		IL17A
VWA5B1								PZP		IL17B
VWA5B2								SERPINA1		IL17C
VWA7								SERPINA10		IL17D
VWCE								SERPINA11		IL17F
VWDE								SERPINA12		IL18
VWF								SERPINA2		IL19
ZP1								SERPINA3		IL1A
ZP2								SERPINA4		IL1B
ZP3								SERPINA5		IL1F10
ZP4								SERPINA6		IL1RN
ZPLD1								SERPINA7		IL2
								SERPINA9		IL20
								SERPINB1		IL22
								SERPINB10		IL23A
								SERPINB11		IL24
								SERPINB12		IL25
								SERPINB13		IL26
								SERPINB2		IL3
								SERPINB3		IL34
								SERPINB4		IL36A
								SERPINB5		IL36B
								SERPINB6		IL36G
								SERPINB7		IL36RN
								SERPINB8		IL37
								SERPINB9		IL4
								SERPINC1		IL5
								SERPIND1		IL6
								SERPINE1		IL7
								SERPINE2		IL9
								SERPINE3		INHA
								SERPINF1		INHBA
								SERPINF2		INHBB
								SERPING1		INHBC
								SERPINH1		INHBE
								SERPINI1		INS
								SERPINI2		INS-IGF2
								SLPI		INSL3
								SPAM1		INSL5
								ST14		INSL6
								SULF1		ISM1
								SULF2		ISM2
								TGM1		KITLG
								TGM2		LEFTY1
								TGM3		LEFTY2
								TGM4		LEP
								TGM5		LIF
								TGM6		LTA
								TGM7		LTB
								TIMP1		MDK
								TIMP2		MEGF10
								TIMP3		MEGF11
								TIMP4		MEGF6
								TLL1		MEGF8
								TLL2		MEGF9
								TMPRSS15		MST1
										MST1L
										MSTN
										NGF
										NODAL
										NRG1
										NRG2
										NRG3
										NRG4
										NRTN
										NTF3
										NTF4
										OSM
										PDGFA
										PDGFB
										PDGFC
										PDGFD
										PF4
										PF4V1
										PGF
										PIK3IP1
										PPBP
										PRL
										PSPN
										PTN
										RPTN
										S100A1
										S100A10
										S100A11
										S100A12
										S100A13
										S100A14
										S100A16
										S100A2
										S100A3
										S100A4
										S100A5
										S100A6
										S100A7
										S100A7A
										S100A7L2
										S100A8
										S100A9
										S100B
										S100G
										S100P
										S100Z
										SCUBE1
										SCUBE2
										SCUBE3
										SFRP1
										SFRP2
										SFRP4
										SFRP5
										SHH
										TCHH
										TCHHL1
										TDGF1 (CRIPTO)
										TGFA
										TGFB1
										TGFB2
										TGFB3
										THPO
										TNF
										TNFSF10
										TNFSF11
										TNFSF12
										TNFSF13
										TNFSF13B
										TNFSF14
										TNFSF15
										TNFSF18
										TNFSF4
										TNFSF8
										TNFSF9
										TPO
										VEGFA
										VEGFB
										VEGFC
										VEGFD
										VWC2
										VWC2L
										WFIKKN1
										WFIKKN2
										WIF1
										WNT1
										WNT10A
										WNT10B
										WNT11
										WNT16
										WNT2
										WNT2B
										WNT3
										WNT3A
										WNT4
										WNT5A
										WNT5B
										WNT6
										WNT7A
										WNT7B
										WNT8A
										WNT8B
										WNT9A
										WNT9B
										XCL1
										XCL2
										ZFP91

### Sheet: B. Matrisome gene families
Laminins		Matricellular proteins		Syndecans		Glypicans
LAMA1		CTGF (CCN2)		SDC1		GPC1
LAMA2		CYR61 (CCN1)		SDC2		GPC2
LAMA3		FBLN1		SDC3		GPC3
LAMA4		FBLN2		SDC4		GPC4
LAMA5		FBLN5				GPC5
LAMB1		FBLN7
LAMB2		HMCN1
LAMB3		NOV (CCN3)
LAMB4		POSTN
LAMC1		SPARC
LAMC2		SPARCL1
LAMC3		THBS1
		THBS2
		THBS3
		THBS4
		TNC
		TNN
		TNR
		TNXB
		WISP1 (CCN4)
		WISP2 (CCN5)
		WISP3 (CCN6)

### Sheet: C. Functional mat gene subcat
Hemostasis		Perivascular		Elastic fibers (GO:0071953)		Growth-factor binding
F2		AGRN		ADAMSTL6 (THSD4)		BMPER
F8		ANGPT2		ADAMTSL3		IGFALS
F9		COL15A1		ADAMTSL4		IGFBP1
F12		COL18A1		ADAMTSL5		IGFBP2
F13A1		COL28A1		BGN		IGFBP3
F13B		COL4A1		COL16A1		IGFBP4
FGA		COL4A2		COL18A1		IGFBP5
FGB		COL4A3		COL6A1		IGFBP6
FGG		COL4A4		COL6A2		IGFBP7
FN1		COL4A5		COL6A3		IGFBPL1
KNG (KNG1)		COL4A6		COL8A1		KCP
PLG		COL6A1		COL8A2		LTBP1
VTN		COL6A2		DCN		LTBP2
VWF		COL6A3		ELN		LTBP3
		COL6A5		EMILIN1		LTBP4
		COL6A6		EMILIN2
		COLQ		EMILIN3
		F12		FBLN1
		F13 (F13A1, F13B)		FBLN2
		F2		FBLN3 (EFEMP1)
		F8		FBLN4 (EFEMP2)
		F9		FBLN5
		FGA		FBN1
		FGB		FBN2
		FGG		FBN3
		FN1		HSPG2
		HMCN1		LOX
		HSPG2		LOXL1
		KNG (KNG1)		LOXL2
		LAMA1		LOXL3
		LAMA2		LOXL4
		LAMA3		LTBP1
		LAMA4		LTBP2
		LAMA5		LTBP3
		LAMB1		LTBP4
		LAMB2		MFAP1
		LAMB3		MFAP2
		LAMB4		MFAP4
		LAMC1		MFAP5
		LAMC2		MMRN1
		LAMC3		MMRN2
		NID1		TGFBI
		NID2		VCAN
		NPNT		VTN
		NTN1
		NTN3
		NTN4
		NTN5
		NTNG1
		NTNG2
		PAPLN
		PLG
		USH2A
		VEGFA
		VEGFB
		VTN
		VWF

### Sheet: D. Matrisome Niches
Basement membrane (GO:0005604)		Interstitial
AGRN		COL1A1
COL15A1		COL1A2
COL18A1		COL3A1
COL28A1		COL5A1
COL4A1		COL5A2
COL4A2		COL5A3
COL4A3		ELN
COL4A4		FBN1
COL4A5		FBN2
COL4A6		FMOD
COL6A1		FN1
COL6A2		LOX
COL6A3		MMP2
COL6A5		P4HA1
COL6A6		P4HA2
COLQ		PCOLCE
HMCN1		PCOLCE2
HSPG2		PLOD1
LAMA1		PLOD2
LAMA2		TGFB1
LAMA3		TGM2
LAMA4		TNC
LAMA5
LAMB1
LAMB2
LAMB3
LAMB4
LAMC1
LAMC2
LAMC3
NID1
NID2
NPNT
NTN1
NTN3
NTN4
NTN5
NTNG1
NTNG2
PAPLN
USH2A

### Sheet: E. Additional gene families
Annexins		Cathepsins		CCNs		Cystatins		FACITs		Fibulins		Galectins		Mucins		Plexins		Semaphorins
ANXA1		CTSA		CTGF (CCN2)		CST1		COL12A1		EFEMP1		LGALS1		MUC1		PLXNA1		SEMA3A
ANXA10		CTSB		CYR61 (CCN1)		CST11		COL14A1		EFEMP2		LGALS12		MUC12		PLXNA2		SEMA3B
ANXA11		CTSC		NOV (CCN3)		CST2		COL19A1		FBLN1		LGALS13		MUC13		PLXNA3		SEMA3C
ANXA13		CTSD		WISP1 (CCN4)		CST3		COL20A1		FBLN2		LGALS14		MUC15		PLXNA4		SEMA3D
ANXA2		CTSE		WISP2 (CCN5)		CST4		COL21A1		FBLN5		LGALS16		MUC16		PLXNB1		SEMA3E
ANXA3		CTSF		WISP3 (CCN6)		CST5		COL22A1		FBLN7		LGALS2		MUC17		PLXNB2		SEMA3F
ANXA4		CTSG				CST6		COL9A1		HMCN1		LGALS3		MUC19		PLXNB3		SEMA3G
ANXA5		CTSH				CST7		COL9A2				LGALS4		MUC2		PLXNC1		SEMA4A
ANXA6		CTSK				CST8		COL9A3				LGALS7		MUC20		PLXND1		SEMA4B
ANXA7		CTSL				CST9		COL16A1				LGALS8		MUC21				SEMA4C
ANXA8		CTSO				CST9L						LGALS9		MUC3A				SEMA4D
ANXA8L1		CTSS				CSTA						LGALS9B		MUC4				SEMA4F
ANXA9		CTSV				CSTB						LGALS9C		MUC5AC				SEMA4G
		CTSW				CSTL1								MUC5B				SEMA5A
		CTSZ												MUC6				SEMA5B
														MUC7				SEMA6A
														MUC8				SEMA6B
														MUCL1				SEMA6C
																		SEMA6D
																		SEMA7A
